# Enhancer-associated H3K4 methylation safeguards in vitro germline competence

**DOI:** 10.1101/2020.07.07.192427

**Authors:** Tore Bleckwehl, Giuliano Crispatzu, Kaitlin Schaaf, Patricia Respuela, Michaela Bartusel, Laura Benson, Stephen J. Clark, Kristel M. Dorighi, Antonio Barral, Magdalena Laugsch, Wilfred F. J. van IJcken, Miguel Manzanares, Joanna Wysocka, Wolf Reik, Álvaro Rada-Iglesias

## Abstract

Germline specification in mammals occurs through an inductive process whereby competent cells in the post-implantation epiblast differentiate into primordial germ cells (PGC). The intrinsic factors that endow epiblast cells with the competence to respond to germline inductive signals remain unknown. Single-cell RNA sequencing across multiple stages of an *in vitro* PGC-like cells (PGCLC) differentiation system shows that PGCLC genes initially expressed in the naïve pluripotent stage become homogeneously dismantled in germline competent epiblast like-cells (EpiLC). In contrast, the decommissioning of enhancers associated with these germline genes is incomplete. Namely, a subset of these enhancers partly retain H3K4me1, accumulate less heterochromatic marks and remain accessible and responsive to transcriptional activators. Subsequently, as *in vitro* germline competence is lost, these enhancers get further decommissioned and lose their responsiveness to transcriptional activators. Importantly, using H3K4me1 deficient cells, we show that the loss of this histone modification reduces the germline competence of EpiLC and decreases PGCLC differentiation efficiency. Our work suggests that, although H3K4me1 might not be essential for enhancer function, it can facilitate the (re)activation of enhancers and the establishment of gene expression programs during specific developmental transitions.
