## Supplementary Data 6 for "Enhancer-associated H3K4 methylation safeguards in vitro germline competence"

### Sheet: gRNAs
Primer	gRNA1	gRNA2	Type	chr	start	end	Size (bp)
Esrrb	GCTTCTTGAATTGAGAACGG	GTAACCGCCACAGGACACTC	Enhancer	chr12	86497006	86503356	6350
Lrrc31	GTAGGCCCACCATTGCAACC	GAAGCTGACGAGGTGTTGAG	Enhancer	chr3	30722005	30726105	4100
Klf5	GTTTCAGAAACAACTTCACA	GTTGGCTAAACCCAGTACGT	Enhancer	chr14	99338943	99341862	2919
Prdm14_E1	GTACAGTCAGTCATCTGAGG	CCTAGCTATATTCCCCTCCA	Enhancer	chr1	13072129	13076981	4852
Prdm14_E2	GTTTTGCAAGCTGGTTCTGT	gTAAGATACTAAGTAGAAGCC	Enhancer	chr1	13084831	13085465	634
Prdm14_E3	GCCCAGATGTGTGAACTCAG	GAGGTTATCAGTGATAATGT	Enhancer	chr1	13093655	13096290	2635
Otx2	GGTCATGGCCTTCAAAGCAG	GCAAAGTCGGCCCAAATTGG	Gene	chr14	48658344	48663679	5335

### Sheet: Bisulfite
Enhancer	Forward Primer (Bisulfite)	Reverse Primer (Bisulfite)	Sequence (unconverted)
Esrrb	TGTATTTTAGGTTAGTTTTTGAATTT	ACTAATCATCTCATTTTTAATCTACAC	TGTATCCCAGGCTAGCCTTTGAACTTCGCTATGCATCCAAGAATGAGCCTGCATTCCTGATCATCTTGCCTCAGCCTTCGAGAGTACTGGGATTACAGGCAGACCCCATCACACAGGTTTATGCCAGAGCGGAGACCGAATGAAAGGCTTTACGTGTTAGTGTGTTAGTACACATAAAGTGGCCAGGACTCCACTGCCCAGGCTACATCCTCAAGTCCACCTGACCTTTCTCTAGTCTTCTTGTTGTCTCCCCATGACAGCCATGAACAACCCCTTCTCAAGAGTTGCCGTGCAGATCAAAAATGAGATGATCAGC
Lrrc31	TTTAGGTATATGAGTATATTGTAGTTGT	TAAATCTTACTTCATTTAAAAAACC	TTTAGGTACATGAGTACACTGTAGCTGTCGTCAGACACACCAGAAGAGGGCATCAGATCCCTTTACAAATGGCTATGAGCCACCATGTGGTTGCTGGAAATTGAACTCAGGACCTCTTAACCCTTAAGCCATCTACTCAAGGCCAGCTCCTCTGGCGTTAGCCAGAGCCAGACATATGCTATTTACAGAGGTTAGCAGCAGAAGGGGATGCGGACAGCTATGAATACCAGAGCGGTTTCTCTTTCCCCACAGACATGGGTACTGAAGCCTGAAATATCGGTCTCTCAAATGAAGTAAGATCCA
Prdm1	GTATTTTTTGTTTTGTTTTGTTTTG	ACTTACTAATTTCAATCTCCTTC	GCACTTTTTGTTTTGTTTTGCTTTGCTTTAAAGAAGAGTAAAAGTCTTATGTCATCTCTAAGAACTAGTCAGAATAACTCGGGAGATAAACCTAATGGAGATACACCATCTCTCCATGCTATTAGACCAATGCAGGAGTTCACAATAGCAAGGCTCCGCCCACTGTTTTTACTCCTGTAGCTAACCGCCCTCCCACTGAACCAGTTAGTCAGCCTACTTCCGGTTGGCCAGGTGAAAACTGGACTCCTTCTTTCTCTAGGTCATCAGAGTTCCTAGACATTTTTTCCTGCAGTTCTGAGTGAACGGGAAGAACAAACTGCAACTGATGAGTTCAGGACTTCAATTGTGAGCAATGGAAGGAGACTGAAACCAGCAAGC

### Sheet: RT-qPCR
Gene	Forward Primer	Reverse Primer
Hprt	CAAGGGCATATCCAACAACA	GCCCCAAAATGGTTAAGGTT
Eef1a1	TAGACGAGGCAATGTTGCTG	AGCGTAGCCAGCACTGATTT
Gata6	CTACACAAGCGACCACCTCA	TGTAGAGGCCGTCTTGACCT
Dnmt3b	ACAACCGTCCATTCTTCTGG	GTGAGCAGCAGACACCTTGA
Sox17	AGCAGAACCCAGATCTGCAC	GCTTCTCTGCCAAGGTCAAC
Klf4	CAGGCTGTGGCAAAACCTAT	CCTGTGTGTTTGCGGTAGTG
Nanog	AAGTACCTCAGCCTCCAGCA	GCTTGCACTTCATCCTTTGG
Nanos3	CCTGACAAGGCAAAGACACA	CTTCCTGCCACTTTTGGAAC
Prdm14	GCCTGAACAAGCACATGAGA	TGCACTTGAAGGGCTTCTCT
Esrrb	GACCTTTACCGAGCCATCCT	GCCTCCAGGTTCTCAATGTA
Klf5	CGACGTATCCACTTCTGCGAT	CAGGTGCACTTGTAGGGCTT
Lrrc31	AGACGCCTCTGTGTACCTCC	CGTAGCACTCGAAGCAACCT
Lrrc34	ACAATCGCTTAGACTCCGGACA	CCACACCACTGATACATGGCT

### Sheet: ChIP-qPCR
Enhancer	Forward Primer	Reverse Primer
Esrrb	AAAGTGGCCAGGACTCCACT	TGCACGGCAACTCTTGAGAA
Klf5	CCACAGGAACCAGTAACAGAGG	AGCTTTCTGAACCATCTGGACC
Lrrc31/34	ATCTACTCAAGGCCAGCTCCTC	GCTCTGGTATTCATAGCTGTCCG
Espr1	ACTGACAACCCAGCACCAAA	CCACGCTCAGGAACTGTGAT
Prdm1	TCACAATAGCAAGGCTCCGC	CCAACCGGAAGTAGGCTGAC
Prdm14 (E1)	GCAAGCAAGCAAGCTAACAGAG	TGGCAAGTCTCTCCTCCACA
Zfp42	CGGTTCCGTAGTGAAGCTTTGT	AGCCCGTTCCTTACAGGTGA
ctrl region	CCTGAGGCTGGAAGTTTCTG	CTCCTGGGATTAAAGGCACA

### Sheet: Antibodies
Antibody	Source	ID	Application	Dilution
H3K4me1	Active Motif	39297	ChIP-seq	4 µl
H3K4me2	Active Motif	39141	ChIP-seq	4 µl
H3K4me3	Active Motif	39159	ChIP-seq	4 µl
H3K9me2	Active Motif	39683	ChIP-seq	5 µl
H3K9me3	Active Motif	39161	ChIP-seq	5 µl
H3K27ac	Active Motif	39133	ChIP-seq	4 µl
H3K27me2	Cell Signaling	9728S	ChIP-seq	5 µl
H3K27me3	Active Motif	39155	ChIP-seq	5 µl
HA	Abcam	ab9110	ChIP-seq	4 µl
HA-tag	Abcam	ab9110	Western Blot	1:5000
NANOG	Bethyl	A300-397A	Western Blot	1:2000
ESRRB	Perseus Proteomics	PP-H6705-00	Western Blot	1:1000
OTX2	Proteintech	13497-1-AP	Western Blot	1:1500
B-TUBULIN	Sigma-Aldrich	T0198	Western Blot	1:2000

### Sheet: ChIP-seq samples
ChIP-seq sample	Stage	Cell line	Genotype	Replicate
ChIP_input_ESC	2i+LIF ESC	E14Tg2a	wild type
ChIP_input_EpiLC	d2 EpiLC	E14Tg2a	wild type
ChIP_input_EpiSC	EpiSC	E14Tg2a	wild type
ChIP_H3K4me1_ESC	2i+LIF ESC	E14Tg2a	wild type	rep1
ChIP_H3K4me1_EpiLC	d2 EpiLC	E14Tg2a	wild type	rep1
ChIP_H3K4me1_EpiSC	EpiSC	E14Tg2a	wild type	rep1
ChIP_H3K4me2_ESC	2i+LIF ESC	E14Tg2a	wild type	rep1
ChIP_H3K4me2_EpiLC	d2 EpiLC	E14Tg2a	wild type	rep1
ChIP_H3K4me2_EpiSC	EpiSC	E14Tg2a	wild type	rep1
ChIP_H3K4me3_ESC	2i+LIF ESC	E14Tg2a	wild type	rep1
ChIP_H3K4me3_EpiLC	d2 EpiLC	E14Tg2a	wild type	rep1
ChIP_H3K4me3_EpiSC	EpiSC	E14Tg2a	wild type	rep1
ChIP_H3K9me2_ESC	2i+LIF ESC	E14Tg2a	wild type
ChIP_H3K9me2_EpiLC	d2 EpiLC	E14Tg2a	wild type
ChIP_H3K9me2_EpiSC	EpiSC	E14Tg2a	wild type
ChIP_H3K9me3_ESC	2i+LIF ESC	E14Tg2a	wild type
ChIP_H3K9me3_EpiLC	d2 EpiLC	E14Tg2a	wild type
ChIP_H3K9me3_EpiSC	EpiSC	E14Tg2a	wild type
ChIP_H3K27ac_ESC	2i+LIF ESC	E14Tg2a	wild type
ChIP_H3K27ac_EpiLC	d2 EpiLC	E14Tg2a	wild type
ChIP_H3K27ac_EpiSC	EpiSC	E14Tg2a	wild type
ChIP_H3K27me2_ESC	2i+LIF ESC	E14Tg2a	wild type
ChIP_H3K27me2_EpiLC	d2 EpiLC	E14Tg2a	wild type
ChIP_H3K27me2_EpiSC	EpiSC	E14Tg2a	wild type
ChIP_H3K27me3_ESC	2i+LIF ESC	E14Tg2a	wild type
ChIP_H3K27me3_EpiLC	d2 EpiLC	E14Tg2a	wild type
ChIP_H3K27me3_EpiSC	EpiSC	E14Tg2a	wild type
ChIP_HA_WT_EpiLC	d2 EpiLC	E14Tg2a	wild type
ChIP_H3K4me1_WT_EpiLC	d2 EpiLC	E14Tg2a	wild type	rep2
ChIP_H3K4me1_Otx2_EpiLC	d2 EpiLC	E14Tg2a	Otx2 -/-
ChIP_H3K4me1_WT_d4EpiSC	d4 EpiSC	E14Tg2a	wild type
ChIP_H3K4me1_Otx2_d4EpiSC	d4 EpiSC	E14Tg2a	Otx2 -/-
ChIP_H3K4me1_WT_d8EpiSC	d8 EpiSC	E14Tg2a	wild type	rep2
ChIP_H3K4me1_Otx2_d8EpiSC	d8 EpiSC	E14Tg2a	Otx2 -/-
ChIP_H3K4me2_WT_EpiLC	d2 EpiLC	E14Tg2a	wild type	rep2
ChIP_H3K4me2_Otx2_EpiLC	d2 EpiLC	E14Tg2a	Otx2 -/-
ChIP_H3K4me2_WT_d4EpiSC	d4 EpiSC	E14Tg2a	wild type
ChIP_H3K4me2_Otx2_d4EpiSC	d4 EpiSC	E14Tg2a	Otx2 -/-
ChIP_H3K4me2_WT_d8EpiSC	d8 EpiSC	E14Tg2a	wild type	rep2
ChIP_H3K4me2_Otx2_d8EpiSC	d8 EpiSC	E14Tg2a	Otx2 -/-
ChIP_H3K27ac_WT_EpiLC	d2 EpiLC	E14Tg2a	wild type	rep2
ChIP_H3K27ac_Otx2_EpiLC	d2 EpiLC	E14Tg2a	Otx2 -/-
ChIP_HA_PRDM14_EpiLC	d2 EpiLC	E14Tg2a	piggyBac::PRDM14
ChIP_HA_NANOG_EpiLC	d2 EpiLC	E14Tg2a	piggyBac::NANOG
ChIP_HA_WT_EpiSC	EpiSC	E14Tg2a	wild type
ChIP_HA_PRDM14_EpiSC	EpiSC	E14Tg2a	piggyBac::PRDM14
ChIP_HA_NANOG_EpiSC_rep1	EpiSC	E14Tg2a	piggyBac::NANOG	rep1
ChIP_HA_NANOG_EpiSC_rep2	EpiSC	E14Tg2a	piggyBac::NANOG	rep2
ChIP_H3K4me2_EpiLC_ctrl	d2 EpiLC	E14Tg2a	piggyBac::NANOG
ChIP_H3K4me2_EpiLC_Dox	d2 EpiLC	E14Tg2a	piggyBac::NANOG
ChIP_H3K4me2_EpiSC_ctrl	EpiSC	E14Tg2a	piggyBac::NANOG
ChIP_H3K4me2_EpiSC_Dox	EpiSC	E14Tg2a	piggyBac::NANOG
ChIP_H3K27ac_EpiLC_ctrl	d2 EpiLC	E14Tg2a	piggyBac::NANOG
ChIP_H3K27ac_EpiLC_Dox	d2 EpiLC	E14Tg2a	piggyBac::NANOG
ChIP_H3K27ac_EpiSC_ctrl	EpiSC	E14Tg2a	piggyBac::NANOG
ChIP_H3K27ac_EpiSC_Dox	EpiSC	E14Tg2a	piggyBac::NANOG
ChIP_H3K4me1_ESC_R1	2i+LIF ESC	R1	wild type	rep2
ChIP_H3K4me1_ESC_dCT	2i+LIF ESC	R1	Mll3/4 dCT
ChIP_H3K27ac_ESC_R1	2i+LIF ESC	R1	wild type	rep2
ChIP_H3K27ac_ESC_dCT	2i+LIF ESC	R1	Mll3/4 dCT
ChIP_H3K4me1_EpiLC_R1_rep1	d2 EpiLC	R1	wild type	rep3
ChIP_H3K4me1_EpiLC_dCT	d2 EpiLC	R1	Mll3/4 dCT
ChIP_H3K27ac_EpiLC_R1_rep1	d2 EpiLC	R1	wild type	rep3
ChIP_H3K27ac_EpiLC_dCT	d2 EpiLC	R1	Mll3/4 dCT
ChIP_H3K4me1_EpiLC_R1_rep2	d2 EpiLC	R1	wild type	rep4
ChIP_H3K4me1_EpiLC_dCD	d2 EpiLC	R1	Mll3/4 dCD
ChIP_H3K4me1_EpiSC_R1	EpiSC	R1	wild type	rep3
ChIP_H3K4me1_EpiSC_dCD	EpiSC	R1	Mll3/4 dCD
ChIP_H3K27ac_EpiLC_R1_rep2	d2 EpiLC	R1	wild type	rep4
ChIP_H3K27ac_EpiLC_dCD	d2 EpiLC	R1	Mll3/4 dCD
ChIP_H3K27ac_EpiSC_R1	EpiSC	R1	wild type	rep2
ChIP_H3K27ac_EpiSC_dCD	EpiSC	R1	Mll3/4 dCD
ChIP_H3K27ac_d4EB_R1	d4 EB	R1	wild type
ChIP_H3K27ac_d4EB_dCD	d4 EB	R1	Mll3/4 dCD
ChIP_H3K4me2_ESC_R1	2i+LIF ESC	R1	wild type	rep2
ChIP_H3K4me2_ESC_dCD	2i+LIF ESC	R1	Mll3/4 dCD
ChIP_H3K4me2_EpiLC_R1	d2 EpiLC	R1	wild type	rep3
ChIP_H3K4me2_EpiLC_dCD	d2 EpiLC	R1	Mll3/4 dCD
ChIP_H3K4me2_EpiSC_R1	EpiSC	R1	wild type	rep2
ChIP_H3K4me2_EpiSC_dCD	EpiSC	R1	Mll3/4 dCD
ChIP_H3K4me3_ESC_R1	2i+LIF ESC	R1	wild type	rep2
ChIP_H3K4me3_ESC_dCD	2i+LIF ESC	R1	Mll3/4 dCD
ChIP_H3K4me3_EpiLC_R1	d2 EpiLC	R1	wild type	rep2
ChIP_H3K4me3_EpiLC_dCD	d2 EpiLC	R1	Mll3/4 dCD
ChIP_H3K4me3_EpiSC_R1	EpiSC	R1	wild type	rep2
ChIP_H3K4me3_EpiSC_dCD	EpiSC	R1	Mll3/4 dCD
